# AlphaSync is an enhanced AlphaFold structure database synchronized with UniProt

**DOI:** 10.1101/2025.03.12.642845

**Authors:** Benjamin Lang, M. Madan Babu

## Abstract

Synchronizing protein structure predictions with sequence databases is crucial for their accuracy. We developed AlphaSync (alphasync.stjude.org), a pipeline and database that provides updated AlphaFold structure models for currently 39,961 UniProt proteins, including isoforms. Moreover, AlphaSync enhances 2.6 million structures with residue-level features, including solvent accessibility, dihedral angles, intrinsic disorder predictions, and 4.7 billion atom-level noncovalent contacts. AlphaSync’s user-friendly interface enables structural analyses at scale across up-to-date proteomes for 42 species.
