## Supplementary Table 2 for "AlphaSync is an enhanced AlphaFold structure database synchronized with UniProt"

### Sheet: Sheet 1
Supplementary Table 2: AlphaFold 2 parameters used for structure prediction in AlphaSync. This table shows an overview of the parameters, software and database versions used for AlphaFold 2 structure prediction in AlphaSync. Please refer to the Methods section for the definitions of "default", "high_cpus", "low_limits" etc.
alphasync_structures	alphafold_version	hhblits_version	hhblits_limits	uniref30_version	bfd_version	uniref90_version	mgnify_version	pdb_type	pdb_version	max_template_date
68479	2.3.2	3.3.0	default	2023_02	bfd_metaclust_clu_complete_id30_c90_final_seq.sorted_opt	2024_05	2024_04	pdb100	pdb100_foldseek_230517	2024-11-25
281	2.3.2	3.3.0	low_limits	2023_02	bfd_metaclust_clu_complete_id30_c90_final_seq.sorted_opt	2024_05	2024_04	pdb100	pdb100_foldseek_230517	2024-11-25
143	2.3.2	3.3.0	default	2022_02	bfd_metaclust_clu_complete_id30_c90_final_seq.sorted_opt	2024_05	2024_04	pdb100	pdb100_foldseek_230517	2024-11-25
114	2.3.2	3.0-beta.3	default	2023_02	bfd_metaclust_clu_complete_id30_c90_final_seq.sorted_opt	2024_05	2024_04	pdb100	pdb100_foldseek_230517	2024-11-25
20	2.3.2	3.3.0	high_cpus	2023_02	bfd_metaclust_clu_complete_id30_c90_final_seq.sorted_opt	2024_05	2024_04	pdb100	pdb100_foldseek_230517	2024-11-25
6	2.3.2	3.0-beta.3	default	2022_02	bfd_metaclust_clu_complete_id30_c90_final_seq.sorted_opt	2024_05	2024_04	pdb100	pdb100_foldseek_230517	2024-11-25
2	2.3.2	3.3.0	default	2021_03	bfd_metaclust_clu_complete_id30_c90_final_seq.sorted_opt	2024_05	2024_04	pdb100	pdb100_foldseek_230517	2024-11-25
